# Multi-omic analysis of lung tumors defines pathways activated in neuroendocrine transformation

**DOI:** 10.1101/2020.12.02.408476

**Authors:** Alvaro Quintanal-Villalonga, Hirozaku Taniguchi, Yingqian A. Zhan, Maysun M. Hasan, Fanli Meng, Fathema Uddin, Mark Donoghue, Helen H. Won, Shweta S. Chavan, Joseph M. Chan, Metamia Ciampricotti, Andrew Chow, Michael Offin, Jason C. Chang, Jordana Ray-Kirton, Jacklynn Egger, Umesh K. Bhanot, Joachim Silber, Christine A. Iacobuzio-Donahue, Michael H. Roehrl, Travis J. Hollmann, Helena A. Yu, Natasha Rekhtman, John T. Poirier, Brian Houck-Loomis, Richard P. Koche, Charles M. Rudin, Triparna Sen

## Abstract

Lineage plasticity, a capacity to reprogram cell phenotypic identity under evolutionary pressure, is implicated in treatment resistance and metastasis in multiple cancers. In lung adenocarcinomas (LUADs) amenable to treatment with targeted inhibitors, transformation to an aggressive neuroendocrine (NE) carcinoma resembling small cell lung cancer (SCLC) is a recognized mechanism of acquired resistance. Defining molecular mechanisms of NE transformation in lung cancer has been limited by a paucity of well annotated pre- and post-transformation clinical samples. We hypothesized that mixed histology LUAD/SCLC tumors may capture cancer cells proximal to, and on either side of, histologic transformation. We performed detailed genomic, epigenomic, transcriptomic and proteomic characterization of combined LUAD/SCLC tumors as well as pre- and post-transformation clinical samples. Our data support that NE transformation is primarily driven by transcriptional reprogramming rather than mutational events. We identify genomic contexts in which NE transformation is favored, including frequent loss of the 3p chromosome arm in pre-transformation LUADs. Consistent shifts in gene expression programs in NE transformation include induction of several stem/progenitor cell regulatory pathways, including upregulation of PRC2 and WNT signaling, and suppression of Notch pathway activity. We observe induction of PI3K/AKT and an immunosuppressive phenotype in NE transformation. Taken together our findings define a novel landscape of potential drivers and therapeutic vulnerabilities of NE transformation in lung cancer.
