## Supplemental Tables 1-7 for "Multi-omic analysis of lung tumors defines pathways activated in neuroendocrine transformation"

### Sheet: Supplementary Table S1
Summary of clinical characteristics of our cohorts
			Control LUAD	Combined histology samples	De novo SCLC	p-value
Gender	Male		1 (6.7%)	8 (53.3%)	4 (22.2%)	0.013
	Female		14 (93.3%)	7 (46.7%)	14 (77.8%)
Smoking status	Former		7 (46.7%)	10 (66.7%)	7 (38.9%)	0.006
	Current		2 (13.3%)	1 (6.7%)	10 (55.6%)
	Never		6 (40.0%)	4 (26.6%)	1 (5.5%)
Pack years			2.6 [0-10.4]	19 [0.3-44.5]	52.5 [28.3-77.5]	0.001
Stage	I		7 (46.7%)	4 (26.7%)	6 (33.3%)	0.395
	II		3 (20.0%)	3 (20%)	0
	III		5 (33.3%)	2 (13.3%)	6 (33.3%)
	IV		0	4 (40%)	6 (33.3%)
Tissue treatment status	Treated		6 (40.0%)	2 (13.3%)	3 (16.6%)	0.161
	Untreated		9 (60.0%)	13 (86.7%)	15 (83.4%)

### Sheet: Supplementary Table S2
Clinical annotations on transformation samples
ID	Former ID	Gender	Race	Ethnicity	Smoking Status	Pack Years	Vital Status	TNM	Stage at Diagnosis	Status	Pre-transformation Tissue Site	Post-transformation Tissue Site	neoadjuvant therapy	adjuvant therapy	1L	Overall survival	OS Censor (0=alive, 1=dead)
T1	ch1 (Ru773)	Male	White	Non-Hispanic	Never	0	Deceased	TxNxM1	IV	transformation to combined histology	na	Lung	na	na	carboplatin+etoposide	6.86667	1
T2	ch2	Female	White	Non-Hispanic	Former	82	Deceased	T2aN2M0	IIIA	combined	Lung	na	na	cisplatin+etoposide	na	17.5333	1
T3	ch3	Male	White	Non-Hispanic	Former	35	Deceased	T4N2M0	IIIB	combined	Lung	na	na	carboplatin+etoposide	na	15.5333	1
T4	ch4	Male	White	Hispanic	Former	4	Deceased	TxNxM1	IV	combined	Lung	na	na	na	erlotinib	20.5667	1
T5	ch5	Male	White	Non-Hispanic	Former	45	Alive	T2aN1M0	IIB	combined	Lung	na	na	carboplatin+etoposide	na	59.4667	0
T6	ch6	Male	Black Or African American	Non-Hispanic	Current	37.5	Alive	T3N0M0	IIB	combined	Lung	na	na	na	na	61.9	0
T7	ch7	Female	Pt Refused To Answer	Non-Hispanic	Former	7	Alive	T2aN0M0	IB	combined	Lung	na	na	cisplatin+etoposide	na	51.8333	0
T8	ch8	Male	Asian-Far East/Indian Subcont	Non-Hispanic	Never	0	Deceased	T2N0M0	IB	combined	Lung	na	na	cisplatin+etoposide	erlotinib	13.4333	1
T9	ch9	Female	White	Unknown	Former	110	Alive	T1bN0M0	IB	combined	Lung	na	na	na	na	35.5	0
T10	ch10	Female	White	Unknown	Former	50	Alive	T2aN0M0	IB	combined	Lung	na	carboplatin+etoposide	carboplatin+etoposide (1 cycle)	na	16.6333	0
T11	ch11	Male	White	Non-Hispanic	Former	44	Deceased	T1aN1M0	IIA	combined	Lung	na	na	carboplatin+etoposide	na	10.3	1
T12	Ru975	Male	Asian Indian Pakistani	Non-Hispanic	Former	0.5	Deceased	TxNxM1	IV	transformation	Lung	Adrenal	na	na	erlotinib	28.9	1
T13	Ru1042	Female	White	Non-Hispanic	Former	19	Alive	TxNxM1	IV	transformation	Bone	Lung	na	na	osimertinib+bevacizumab	28.0667	0
T14	Ru226	Female	Unknown	Non-Hispanic	Never	0	Deceased	T2bN1M0	IIB	transformation	Lung	Liver	cisplatin+pemetrexed	erlotinib	carboplatin+pemetrexed+bevacizumab	58.4	1
T15	pTA1	Male	White	Non-Hispanic	Current	8.75	Deceased	T2aN2M0	IIIA	transformation	Lung	Bone	cisplatin+pemetrexed	erlotinib	carboplatin+etoposide	26.5	1
T16	pTA2	Female	White	Non-Hispanic	Never	0	Deceased	TxNxM1	iv	transformation	Brain	Lung	na	na	erlotinib	22.1333	1
T17	Ru831b	Female	White	Non-Hispanic	Never	0	Deceased	TxNxM1	IV	transformation	na	Brain	na	na	cisplatin+etoposide	7.83333	1

### Sheet: Supplementary Table S3
Clinical annotations on control LUAD samples
ID	Gender	Race	Ethnicity	Smoking Status	Pack Years	Vital Status	TNM	Stage at Diagnosis	Histology	neoadjuvant/adjuvant therapy	1L	Tissue Site	OS	OS Censor (0=alive, 1=dead)
cA1	female	white	Non-Hispanic	never	0	alive	T2aN0M0	IB	adenocarcinoma	na	na	Lung	49.1667	0
cA2	female	white	Non-Hispanic	former	6	alive	T1bN0M0	IA	adenocarcinoma	na	na	Lung	49.2333	0
cA3	female	white	Non-Hispanic	former	8	alive	T2aN2M0	IIIA	adenocarcinoma	(adj) cisplatin+pemetrexed	pemetrexed+bevacizumab	Lung	94.1667	0
cA4	male	white	Non-Hispanic	former		deceased	T3N0M0	IIB	adenocarcinoma	na	pembrolizumab	Bronchial margin	46.7667	1
cA5	female	white	Non-Hispanic	never	0	alive	T2aN2M0	IIIA	adenocarcinoma	(adj) cisplatin+pemetrexed	afatinib	Lung	60.1333	0
cA6	female	white	Non-Hispanic	current	20	alive	T1cN0M0	IA	adenocarcinoma	na	na	Lung	66.7667	0
cA7	female	white	Non-Hispanic	former	15	alive	T3N1M0	IIIA	adenocarcinoma	na	crizotinib	Lung	56.5667	0
cA8	female	white	Non-Hispanic	former	4	deceased	T2aN2M0	IIIA	adenocarcinoma	(neoadj) cisplatin+pemetrexed	erlotinib	Lung	23.0667	1
cA9	female	white	Non-Hispanic	former	1.2	alive	T2aN0M0	IB	adenocarcinoma	na	na	Lung	52.9667	0
cA10	female	asian	Non-Hispanic	never	0	alive	T1bN0M0	IA	adenocarcinoma	na	erlotinib	Lung	88.6667	0
cA11	female	white	Non-Hispanic	never	0	alive	T2aN0M0	IB	adenocarcinoma	na	na	Lung	49.1667	0
cA12	female	chinese	Non-Hispanic	never	0	alive	T4N1M0	IIIA	adenocarcinoma	(adj) carboplatin+pemetrexed	na	Lung	7.43333	0
cA13	female	white	Non-Hispanic	former	11.25	alive	T2aN0M0	IB	adenocarcinoma	na	na	Lung	11	0
cA14	female	chinese	Non-Hispanic	never	0	alive	T2aN1M0	IIB	adenocarcinoma	(adj) carboplatin+pemetrexed	na	Lung	8.36667	0
cA15	Female	White	Non-Hispanic	current	52.5	Deceased	T1bN1M0	IIA	adenocarcinoma	na	cis-carboplatin+pemetrexed	Lung	45.7333	1

### Sheet: Supplementary Table S4
Clinical annotations on control SCLC samples
ID	Gender	Race	Ethnicity	Smoking Status	Pack Years	Vital Status	Stage at Diagnosis	Histology	Tissue Date	neoadjuvant/adjuvant therapy	1L	TISSUE STATE	Tissue site	Overall survival (months)	OS Censor (0=alive, 1=dead)
cS1	female	white	Non-Hispanic	current	100	deceased	IV	small cell	40850	na	cisplatin+etoposide	Untreated	Lung	50.3333	1
cS2	female	white	Non-Hispanic	current	100	alive	IV	small cell	40899	na	carboplatin+etoposide	Untreated	Brain	5.8	0
cS4	male	white	Non-Hispanic	current	32.25	deceased	IV	small cell	41215	na	carboplatin+etoposide	Treated	Brain	45.7333	1
cS5	male	white	Non-Hispanic	former	67.5	deceased	IV	small cell	41345	na	na	Untreated	Brain	0.966667	1
cS6	female	white	Non-Hispanic	current	25.5	alive	IB	small cell	41360	(adj) carboplatin+etoposide		untreated	Lung	118.5	0
cS7	female	white	Non-Hispanic	former	97	deceased	IA	small cell	41452	na	na	Untreated	Lung	8.36667	1
cS8	female	white	Non-Hispanic	former	80	deceased	IIIA	small cell	42107	(neo) cisplatin+etoposide		Treated	Lung	40.0333	1
cS9	female	white	Non-Hispanic	former	60	deceased	IIIA	small cell	42195	(adj) carboplatin+etoposide		Untreated	Lung	20.5	1
cS10	male	white	Non-Hispanic	former	52.5	deceased	IV	small cell	42219	na	carboplatin+etoposide	Untreated	Mediastinum	4.83333	1
cS11	female	white	Non-Hispanic	current	27	alive	IA	small cell	42293	na	na	Untreated	Lung	49	0
cS12	female	white	Non-Hispanic	current	135	deceased	IV	small cell	42403	na	cisplatin+etoposide+LDE225	Treated	Lung	24.7667	1
cS13	male	white	Non-Hispanic	former	5	deceased	IIIA	small cell	40017	na	na	Untreated	Lung	17.7	1
cS14	female	white	Non-Hispanic	current	45	deceased	IB	small cell	38929	(adj) carboplatin+etoposide	na	Untreated	Lung	122.7	1
cS15	female	white	Non-Hispanic	former	70	alive	IA	small cell	41596	(adj) cisplatin+etoposide	na	untreated	Lung	76.2	0
cS16	female	white	Unknown	current	50	deceased	IIIB	small cell	39434	(adj) carboplatin+etoposide	carboplatin+etoposide	Untreated	Lung	62.6	1
cS17	female	white	Non-Hispanic	current	25	alive	IB	small cell	43670	(adj) cisplatin+etoposide	na	Untreated	Lung	11.4333	0
cS18	female	white	Non-Hispanic	never	0	deceased	IIIA	small cell	40906	(adj) carboplatin+etoposide	carboplatin+etoposide	Untreated	Lung	18.4	1
cS19	female	white	Non-Hispanic	current	52.5	deceased	IIIA	small cell	43726	(adj) carboplatin+etoposide	nivolumab	Untreated	Lung	7.46667	1

### Sheet: Supplementary Table S5
Pre- and post transformation samples (subtyping)
		ASCL1				NEUROD1				POU2F3				YAP1
		Adenocarcinoma		SCLC		Adenocarcinoma		SCLC		Adenocarcinoma		SCLC		Adenocarcinoma		SCLC
		IHC	mRNA	IHC	mRNA	IHC	mRNA	IHC	mRNA	IHC	mRNA	IHC	mRNA	IHC	mRNA	IHC	mRNA
ch1	T1	0	Unavailable	0	Unavailable	0	Unavailable	0	Unavailable	0	Unavailable	Unavailable	Unavailable	270	Unavailable	0	Unavailable
ch2	T2	0	5.5517	120	15.5961	0	0.790998	0	0.70098	0	3.78579	0	0.0910129	200	46.303	20	7.45901
ch3	T3	0	0.358906	0	0.20425	0	0.0885033	0	0.125414	0	1.37009	120	48.0419	200	103.828	90	18.5744
ch4	T4	0	0	0	0.272087	0	0.0459776	0	1.06281	0	5.45996	0	10.4606	300	173.859	Unavailable	244.874
ch5	T5	Unavailable	4.8015	0	0.147588	Unavailable	17.0386	300	187.578	Unavailable	3.5272	0	0.00513627	Unavailable	71.8113	0	6.09206
ch6	T6	0	0.042119	240	21.0531	0	0	0	0.465884	0	4.59288	0	2.94372	300	161.685	0	75.251
ch7	T7	0	0.0249552	10	1.66559	0	0.0266572	285	81.1827	0	2.22412	0	0.945318	300	132.566	0	18.6492
ch8	T8	0	0	0	50.352	0	0.959152	0	9.24153	0	2.93223	0	1.14455	Unavailable	93.7946	Unavailable	41.1458
ch9	T9	0	0.302565	160	7.91017	0	0.0470869	5	0.273678	0	2.97499	0	2.7757	Unavailable	190.114	Unavailable	146.721
ch10	T10	40	1.6631	160	5.95326	0	0.134649	45	18.0724	0	5.96562	0	1.31144	200	81.7881	0	28.6831
ch11	T11	Unavailable	0.460089	Unavailable	0.149347	Unavailable	4.01766	Unavailable	91.5492	Unavailable	11.3754	Unavailable	5.02183	Unavailable	165.281	Unavailable	44.9208
Ru975	T12	Unavailable	Unavailable	Unavailable	Unavailable	Unavailable	Unavailable	Unavailable	Unavailable	Unavailable	Unavailable	Unavailable	Unavailable	Unavailable	Unavailable	Unavailable	Unavailable
Ru1042	T13	NA	NA	180	15.312	NA	NA	60	191.756	NA	NA	0	0.58016	NA	NA	0	19.9053
ptA-Ru226	T14	Unavailable	0	NA	NA	Unavailable	0	NA	NA	Unavailable	22.0799	NA	NA	Unavailable	207.441	NA	NA
Ru831b	T17	NA	NA	Unavailable	Unavailable	NA	NA	Unavailable	Unavailable	NA	NA	Unavailable	Unavailable	NA	NA	Unavailable	Unavailable
		* Stroma and blood vessels are positive

### Sheet: Supplementary Table S6 
Control SCLC samples (subtyping)
	SCLC
	ASCL1		NEUROD1		POU2F3		YAP1
	IHC	mRNA	IHC	mRNA	IHC	mRNA	IHC	mRNA
cS1	285	47.0967	3	1.70132	0	1.59393	0	18.4283
cS2	240	56.0697	15	3.55302	0	0.842184	0	8.09992
cS4	240	127.101	240	50.9292	0	0.426683	0	9.03041
cS5	240	150.906	100	35.1737	0	0.0103793	0	15.4916
cS6	0	0	0	0.0414959	100	97.8	0	87.1631
cS7	270	105.45	0	0.653754	0	1.41888	0	41.0696
cS8	285	182.82	0	5.67683	0	0.0208125	0	1.18821
cS9	270	61.2729	15	4.08235	0	3.41314	0	17.6191
cS10	160	39.728	0	0.370139	0	0	0	108.102
cS11	0	0.0193249	0	0	270	369.189	0	29.0181
cS12	285	109.126	6	6.65748	0	1.24518	0	25.1673
cS13	Unavailable	139.666	Unavailable	17.6376	Unavailable	1.516	Unavailable	27.4021
cS14	Unavailable	0.151869	Unavailable	0	Unavailable	159.324	Unavailable	83.4427
cS15	Unavailable	62.2508	Unavailable	16.1587	Unavailable	8.12201	Unavailable	4.36826
cS16	Unavailable	122.044	Unavailable	21.2034	Unavailable	4.09295	Unavailable	47.3194
cS18	Unavailable	138.766	Unavailable	1.23741	Unavailable	2.68678	Unavailable	17.3297

### Sheet: Supplementary Table S7
Applications per sample
Sample ID	WES	RNAseq	EPIC	Phospho-kinome array
cA1	-	X	X
cA2	-	X	X
cA3	-	X	X
cA4	-	X	X
cA5	-	X	X
cA6	-	X	X
cA7	-	X	X
cA8	-	X	X
cA9	-	-	X
cA10	-	X	-
cA11	-	X	-
cA12	-	-	X
cA13	-	-	X
cA14	-	-	X
cA15	-	X	X
T1	X	-	-
T1.1 (PDX)				X (1 post-transformation sample)
T1.2 (PDX)				X (1 post-transformation sample)
T2		X	X
T3	X	X	X
T4	-	X	X
T5	X	X	X
T6	X	X	X (only post-transformation)
T7	X	X	X
T8	X	X	-
T9	X	X	X
T10	X	X	X
T11	X	X	X
T12	X	-	-
T13	X (1 post-transformation sample)	X (1 post-transformation sample)	X (1 post-transformation sample)	X (1 post-transformation sample)
T14	X (2 pre-transformation samples)	X (1 pre-transformation sample)	-	X (1 pre-transformation sample)
T15	-	-	X (only pre-transformation)	X
T17	-	-	X (1 post-transformation sample)
T17 (PDX)	-	-	-	X (1 post-transformation sample)
T16	-	-	X (only pre-transformation)	X
cS1	-	X	X
cS2	-	X	X
cS4	-	X	X
cS5	-	X	X
cS6	-	X	X
cS7	-	X	X
cS8	-	X	X
cS9	-	X	X
cS10	-	X	X
cS11	-	X	X
cS12	-	X	X
cS13	-	X	X
cS14	-	X	X
cS15	-	X	X
cS16	-	X	-
cS17	-	-	X
cS18	-	X	-
cS19	-	-	X
